# Microbial Diversity of Co-occurring Heterotrophs in Cultures of Marine Picocyanobacteria

**DOI:** 10.1101/2020.07.15.205195

**Authors:** Sean M. Kearney, Elaina Thomas, Allison Coe, Sallie W. Chisholm

## Abstract

*Prochlorococcus* and *Synechococcus* are responsible for around 10% of global net primary productivity, serving as part of the foundation of marine food webs. Heterotrophic bacteria are often co-isolated with these picocyanobacteria in seawater enrichment cultures that contain no added organic carbon; heterotrophs grow on organic carbon supplied by the photolithoautotrophs. We have maintained these cultures of *Prochlorococcus* and *Synechococcus* for 100s to 1000s of generations; they represent ideal microcosms for examining the selective pressures shaping autotroph/heterotroph interactions. Here we examine the diversity of heterotrophs in 74 enrichment cultures of these picocyanobacteria obtained from diverse areas of the global oceans. Heterotroph community composition differed between clades and ecotypes of the autotrophic ‘hosts’ but there was significant overlap in heterotroph community composition. Differences were associated with timing, location, depth, and methods of isolation, suggesting the particular conditions surrounding isolation have a persistent effect on long-term culture composition. The majority of heterotrophs in the cultures are rare in the global ocean; enrichment conditions favor the opportunistic outgrowth of these rare bacteria. We did find a few examples, such as heterotrophs in the family Rhodobacteraceae, that are ubiquitous and abundant in cultures and in the global oceans; their abundance in the wild is also positively correlated with that of picocyanobacteria. Collectively, the cultures converged on similar compositions, likely from bottlenecking and selection that happens during the early stages of enrichment for the picocyanobacteria. We highlight the potential for examining ecologically relevant relationships by identifying patterns of distribution of culture-enriched organisms in the global oceans.

**IMPORTANCE:** One of the biggest challenges in marine microbial ecology is to begin to understand the rules that govern the self-assembly of these complex communities. The picocyanobacteria *Prochlorococcus* and *Synechococcus* comprise the most numerous photosynthetic organisms in the sea and supply a significant fraction of the organic carbon that feeds diverse heterotrophic microbes. When initially isolated into cultures, *Prochlorococcus* and *Synechococcus* carry with them select heterotrophic microorganisms that depend on them for organic carbon. The cultures self-assemble into stable communities of diverse microorganisms and are microcosms for understanding microbial interdependencies. Primarily faster-growing, relatively rare, copiotrophic heterotrophic bacteria – as opposed to oligotrophic bacteria that are abundant in picocyanobacterial habitats – are selected for in these cultures, suggesting that these copiotrophs experience these cultures as they would high carbon fluxes associated with particles, phycospheres of larger cells, or actual attachment to picocyanobacteria in the wild.
