## Supplementary Tables 1-4 for "Microbial Diversity of Co-occurring Heterotrophs in Cultures of Marine Picocyanobacteria"

### Sheet: Table S1
Table S1. Metadata associated with the isolation of each cyanobacterial culture.
Culture Name	Genus	Ecotype	Clade	Place of origin	Cruise Name	Depth (m)	Isolator	Isolation Method	Notes	Latitude	Longitude	Date Isolated	Longhurst Code	Longhurst Province	Biome	Citation
AS9601	Prochlorococcus	High Light	HLII	Arabian Sea	Unknown	50	A. Shalapyonok	Filtered	NA	-19	67	1995-11-01T00:00:00Z	ISSG	Trades - Indian S. Subtropical Gyre Province	Trades	(Shalapyonok et al., 1998)
DV	Prochlorococcus	High Light	HLI	Equatorial Pacific	Unknown	NA	NA	NA	MED4-like	NA	NA	NA	NA	NA	NA	This study
GP2	Prochlorococcus	High Light	HLII	Western Pacific	Unknown	150	A. Shimada	Filtered	NA	8	136	1992-09-01T00:00:00Z	WARM	Trades -W. PacificWarm Pool Province	Trades	(Shimada et al., 1995)
LG	Prochlorococcus	Low Light	LLII/LLIII	Sargasso Sea	Unknown	120	B. Palenik	Filtered	NA	28.9833	-64.35	1988-05-30T00:00:00Z	NASW	Westerlies - N. Atlantic Subtropical Gyral Province (West) (STGW)	Westerlies	(Chisholm et al., 1992)
MED1	Prochlorococcus	High Light	HLI	Mediterranean Sea	Unknown	5	D. Vaulot, F. Partensky	Filtered	This is a derivitive (sub-partitioning) of MED4	43.2	6.86667	x	MEDI	Westerlies - Mediterranean Sea Black Sea Province	Westerlies	(Moore et al., 1995)
MED4	Prochlorococcus	High Light	HLI	Mediterranean Sea	Unknown	5	D. Vaulot, F. Partensky	Filtered	NA	43.2	6.86667	1989-01-01T00:00:00Z	MEDI	Westerlies - Mediterranean Sea Black Sea Province	Westerlies	(Moore et al., 1995)
MIT9107	Prochlorococcus	High Light	HLII	Tropical Pacific	Unknown	25	J. Dusenberry	Filtered	NA	-15	-135	1991-08-08T00:00:00Z	SPSG	Westerlies - S. Pacific Subtropical Gyre Province	Westerlies	(Urbach et al., 1998)
MIT9123	Prochlorococcus	High Light	HLII	Tropical Pacific	Unknown	25	J. Dusenberry	Filtered	NA	-15	-135	1991-08-08T00:00:00Z	SPSG	Westerlies - S. Pacific Subtropical Gyre Province	Westerlies	(Rocap et al., 2002)
MIT9201	Prochlorococcus	High Light	HLII	Tropical Pacific	Unknown	0	B. Binder	Filtered	NA	-12	-145.417	1992-09-26T00:00:00Z	SPSG	Westerlies - S. Pacific Subtropical Gyre Province	Westerlies	(Moore & Chisholm, 1999)
MIT9202	Prochlorococcus	High Light	HLII	Tropical Pacific	Unknown	79	B. Binder	Filtered	NA	-12	-145.417	1992-09-26T00:00:00Z	SPSG	Westerlies - S. Pacific Subtropical Gyre Province	Westerlies	(Moore & Chisholm, 1999)
MIT9211	Prochlorococcus	Low Light	LLII/LLIII	Equatorial Pacific	Unknown	150	R. Olson	Filtered	NA	0	-140	1992-04-10T00:00:00Z	PEQD	Trades - Pacific Equatorial Divergence Province	Trades	(Moore & Chisholm, 1999)
MIT9215	Prochlorococcus	High Light	HLII	Equatorial Pacific	Unknown	0	B. Binder	Filtered	NA	0	-140	1992-10-03T00:00:00Z	PEQD	Trades - Pacific Equatorial Divergence Province	Trades	(Moore & Chisholm, 1999)
MIT9301	Prochlorococcus	High Light	HLII	Sargasso Sea	Unknown	90	L.R. Moore	Filtered	NA	34.1683	-66.3033	1993-07-10T00:00:00Z	NASW	Westerlies - N. Atlantic Subtropical Gyral Province (West) (STGW)	Westerlies	(Rocap et al., 2002)
MIT9302	Prochlorococcus	High Light	HLII	Sargasso Sea	Unknown	100	L.R. Moore	FACS (fluorescence-activated cell sorting)	NA	34.7583	-66.185	1993-07-15T00:00:00Z	NASW	Westerlies - N. Atlantic Subtropical Gyral Province (West) (STGW)	Westerlies	(Moore et al., 1998)
MIT9303	Prochlorococcus	Low Light	LLIV	Sargasso Sea	Unknown	100	L.R. Moore	FACS (fluorescence-activated cell sorting)	NA	34.7583	-66.185	1993-07-15T00:00:00Z	NASW	Westerlies - N. Atlantic Subtropical Gyral Province (West) (STGW)	Westerlies	(Moore et al., 1998)
MIT9311	Prochlorococcus	High Light	HLII	Gulf Stream	Unknown	135	L.R. Moore	FACS (fluorescence-activated cell sorting)	NA	37.5133	-68.24	1993-07-17T00:00:00Z	GFST	Westerlies - Gulf Stream Province	Westerlies	(Rocap et al., 2002)
MIT9312	Prochlorococcus	High Light	HLII	Gulf Stream	Unknown	135	L.R. Moore	FACS (fluorescence-activated cell sorting)	NA	37.5133	-68.24	1993-07-17T00:00:00Z	GFST	Westerlies - Gulf Stream Province	Westerlies	(Moore et al., 1998)
MIT9313	Prochlorococcus	Low Light	LLIV	Gulf Stream	Unknown	135	L.R. Moore	FACS (fluorescence-activated cell sorting)	NA	37.5133	-68.24	1993-07-17T00:00:00Z	GFST	Westerlies - Gulf Stream Province	Westerlies	(Moore et al., 1998)
MIT9314	Prochlorococcus	High Light	HLII	Gulf Stream	Unknown	180	L.R. Moore	Filtered	NA	37.5133	-68.24	1993-07-17T00:00:00Z	GFST	Westerlies - Gulf Stream Province	Westerlies	(Rocap et al., 2002)
MIT9321	Prochlorococcus	High Light	HLII	Equatorial Pacific	IronEx I	50	P. Chisholm	Filtered	NA	1	-92	1993-11-12T00:00:00Z	PEQD	Trades - Pacific Equatorial Divergence Province	Trades	(Rocap et al., 2002)
MIT9322	Prochlorococcus	High Light	HLII	Equatorial Pacific	IronEx I	0	P. Chisholm	Filtered	NA	0.266667	-93	1993-11-16T00:00:00Z	PEQD	Trades - Pacific Equatorial Divergence Province	Trades	(Rocap et al., 2002)
MIT9401	Prochlorococcus	High Light	HLII	Sargasso Sea	Unknown	0	L.R. Moore	Filtered	NA	35.5	-70.4	1994-05-01T00:00:00Z	GFST	Westerlies - Gulf Stream Province	Westerlies	(Rocap et al., 2002)
MIT9515	Prochlorococcus	High Light	HLI	Tropical Pacific	Unknown	15	P. Chisholm	Filtered	NA	-5.7	-107.1	1995-06-01T00:00:00Z	PEQD	Trades - Pacific Equatorial Divergence Province	Trades	(Rocap et al., 2002)
NATL1A	Prochlorococcus	Low Light	LLI	North Atlantic	Unknown	30	F. Partensky	Filtered	NA	37.4	-40	1990-04-01T00:00:00Z	NASW	Westerlies - N. Atlantic Subtropical Gyral Province (West) (STGW)	Westerlies	(Partensky et al., 1993)
NATL2A	Prochlorococcus	Low Light	LLI	North Atlantic	Unknown	10	D. Scanlan	Filtered	NA	39	-49.3	1990-04-01T00:00:00Z	NASW	Westerlies - N. Atlantic Subtropical Gyral Province (West) (STGW)	Westerlies	(Scanlan et al., 1996)
SB	Prochlorococcus	High Light	HLII	Western Pacific	Unknown	40	A. Shimada	Filtered	NA	35	138.3	1992-10-01T00:00:00Z	KURO	Westerlies - Kuroshio Current Province	Westerlies	(Shimada et al., 1995)
SS120	Prochlorococcus	Low Light	LLII/LLIII	Sargasso Sea	Unknown	120	B. Palenik	Filtered	Clonal derivative of LG	28.9833	-64.35	1988-05-30T00:00:00Z	NASW	Westerlies - N. Atlantic Subtropical Gyral Province (West) (STGW)	Westerlies	(Chisholm et al., 1992)
SS2	Prochlorococcus	Low Light	LLII/LLIII	Sargasso Sea	Unknown	120	B. Palenik	Filtered	Clonal derivative of LG	28.9833	-64.35	1988-05-30T00:00:00Z	NASW	Westerlies - N. Atlantic Subtropical Gyral Province (West) (STGW)	Westerlies	(Rocap et al., 2002)
SS35	Prochlorococcus	Low Light	LLII/LLIII	Sargasso Sea	Unknown	120	B. Palenik	Filtered	Clonal derivative of LG	28.9833	-64.35	1988-05-30T00:00:00Z	NASW	Westerlies - N. Atlantic Subtropical Gyral Province (West) (STGW)	Westerlies	(Rocap et al., 2002)
SS51	Prochlorococcus	Low Light	LLII/LLIII	Sargasso Sea	Unknown	120	B. Palenik	Filtered	Clonal derivative of LG	28.9833	-64.35	1988-05-30T00:00:00Z	NASW	Westerlies - N. Atlantic Subtropical Gyral Province (West) (STGW)	Westerlies	(Rocap et al., 2002)
SS52	Prochlorococcus	Low Light	LLII/LLIII	Sargasso Sea	Unknown	120	B. Palenik	Filtered	Clonal derivative of LG	28.9833	-64.35	1988-05-30T00:00:00Z	NASW	Westerlies - N. Atlantic Subtropical Gyral Province (West) (STGW)	Westerlies	(Rocap et al., 2002)
MIT0601	Prochlorococcus	Low Light	LLII/LLIII	Station ALOHA/North Pacific	HOT181	125	L. Thompson, L.R. Moore	Filtered (dilution to extinction)	Seawater was amended with PRO2 nutrient additions, except all nitrogen sources were replaced by 0.217 mM sodium nitrate	22.75	-158	2006-11-17T00:00:00Z	NPTG	Trades - N. PacificTropical Gyre Province	Trades	(Biller et al., 2014)
MIT0602	Prochlorococcus	Low Light	LLII/LLIII	Station ALOHA/North Pacific	HOT181	125	L. Thompson, L.R. Moore	Filtered (dilution to extinction)	Seawater was amended with PRO2 nutrient additions, except all nitrogen sources were replaced by 0.217 mM sodium nitrate	22.75	-158	2006-11-17T00:00:00Z	NPTG	Trades - N. PacificTropical Gyre Province	Trades	(Biller et al., 2014)
MIT0603	Prochlorococcus	Low Light	LLII/LLIII	Station ALOHA/North Pacific	HOT181	125	L. Thompson, L.R. Moore	Filtered (dilution to extinction)	Seawater was amended with PRO2 nutrient additions, except all nitrogen sources were replaced by 0.217 mM sodium nitrate	22.75	-158	2006-11-17T00:00:00Z	NPTG	Trades - N. PacificTropical Gyre Province	Trades	(Biller et al., 2014)
MIT0604	Prochlorococcus	High Light	HLII	Station ALOHA/North Pacific	HOT181	175	L. Thompson, L.R. Moore	Filtered (dilution to extinction)	Seawater was amended with PRO2 nutrient additions, except all nitrogen sources were replaced by 0.217 mM sodium nitrate	22.75	-158	2006-05-01T00:00:00Z	NPTG	Trades - N. PacificTropical Gyre Province	Trades	(Biller et al., 2014)
MIT0609	Prochlorococcus	Low Light	LLII/LLIII	Station ALOHA/North Pacific	HOT181	125	L. Thompson, L.R. Moore	Filtered (dilution to extinction)	Seawater was amended with PRO2 nutrient additions, except all nitrogen sources were replaced by 0.217 mM sodium nitrate	22.75	-158	2006-05-01T00:00:00Z	NPTG	Trades - N. PacificTropical Gyre Province	Trades	This study
MIT0701	Prochlorococcus	Low Light	LLIV	South Atlantic	CoFeMUG cruise KN192-05, station 13	150	L.R. Moore	Filtered (dilution to extinction)	Seawater filtered through 1um filter with no amendments and kept in the dark for 21 days. Then 10^5 cells/mL were diluted using the High Throughput culture method (Stingl et al, 2007) into PRO3V media with 100uM NH4Cl, 10uM NaH2PO4, PRO2 trace metals and f/2 vitamins (0.1ug/lcyanocobalamin, 20 g/l thiamin and 1 ug/l biotin).	-13.45	-0.04	2007-12-01T00:00:00Z	SATL	Trades - South Atlantic Gyral Province (SATG)	Trades	(Biller et al., 2014)
MIT0702	Prochlorococcus	Low Light	LLIV	South Atlantic	CoFeMUG cruise KN192-05, station 13	150	L.R. Moore	Filtered (dilution to extinction)	Seawater filtered through 1um filter with no amendments and kept in the dark for 21 days. Then 10^5 cells/mL were diluted using the High Throughput culture method (Stingl et al, 2007) into PRO3V media with 100uM NH4Cl, 10uM NaH2PO4, PRO2 trace metals and f/2 vitamins (0.1ug/lcyanocobalamin, 20 g/l thiamin and 1 ug/l biotin).	-13.45	-0.04	2007-12-01T00:00:00Z	SATL	Trades - South Atlantic Gyral Province (SATG)	Trades	(Biller et al., 2014)
MIT0703	Prochlorococcus	Low Light	LLIV	South Atlantic	CoFeMUG cruise KN192-05, station 13	150	L.R. Moore	Filtered (dilution to extinction)	Seawater filtered through 1um filter with no amendments and kept in the dark for 21 days. Then 10^5 cells/mL were diluted using the High Throughput culture method (Stingl et al, 2007) into PRO3V media with 100uM NH4Cl, 10uM NaH2PO4, PRO2 trace metals and f/2 vitamins (0.1ug/lcyanocobalamin, 20 g/l thiamin and 1 ug/l biotin).	-13.45	-0.04	2007-12-01T00:00:00Z	SATL	Trades - South Atlantic Gyral Province (SATG)	Trades	(Biller et al., 2014)
MIT0704	Prochlorococcus	Low Light	LLIV	South Atlantic	CoFeMUG cruise KN192-05, station 13	150	L.R. Moore	Filtered (dilution to extinction)	Seawater filtered through 1um filter with no amendments and kept in the dark for 21 days. Then 10^5 cells/mL were diluted using the High Throughput culture method (Stingl et al, 2007) into PRO3V media with 100uM NH4Cl, 10uM NaH2PO4, PRO2 trace metals and f/2 vitamins (0.1ug/lcyanocobalamin, 20 g/l thiamin and 1 ug/l biotin).	-13.45	-0.04	2007-12-01T00:00:00Z	SATL	Trades - South Atlantic Gyral Province (SATG)	Trades	This study
MIT0707	Prochlorococcus	Low Light	LLIV	South Atlantic	CoFeMUG cruise KN192-05, station 13	150	L.R. Moore	Filtered (dilution to extinction)	Seawater filtered through 1um filter with no amendments and kept in the dark for 21 days. Then 10^5 cells/mL were diluted using the High Throughput culture method (Stingl et al, 2007) into PRO3V media with 100uM NH4Cl, 10uM NaH2PO4, PRO2 trace metals and f/2 vitamins (0.1ug/lcyanocobalamin, 20 g/l thiamin and 1 ug/l biotin).	-13.45	-0.04	2007-12-01T00:00:00Z	SATL	Trades - South Atlantic Gyral Province (SATG)	Trades	This study
MIT0714	Prochlorococcus	Low Light	LLIV	South Atlantic	CoFeMUG cruise KN192-05, station 13	150	L.R. Moore	Filtered (dilution to extinction)	Seawater filtered through 1um filter with no amendments and kept in the dark for 21 days. Then 10^5 cells/mL were diluted using the High Throughput culture method (Stingl et al, 2007) into PRO3V media with 100uM NH4Cl, 10uM NaH2PO4, PRO2 trace metals and f/2 vitamins (0.1ug/lcyanocobalamin, 20 g/l thiamin and 1 ug/l biotin).	-13.45	-0.04	2007-12-01T00:00:00Z	SATL	Trades - South Atlantic Gyral Province (SATG)	Trades	This study
MIT0718	Prochlorococcus	Low Light	LLIV	South Atlantic	CoFeMUG cruise KN192-05, station 13	150	L.R. Moore	Filtered (dilution to extinction)	Seawater filtered through 1um filter with no amendments and kept in the dark for 21 days. Then 10^5 cells/mL were diluted using the High Throughput culture method (Stingl et al, 2007) into PRO3V media with 100uM NH4Cl, 10uM NaH2PO4, PRO2 trace metals and f/2 vitamins (0.1ug/lcyanocobalamin, 20 g/l thiamin and 1 ug/l biotin).	-13.45	-0.04	2007-12-01T00:00:00Z	SATL	Trades - South Atlantic Gyral Province (SATG)	Trades	This study
MIT1201	Prochlorococcus	Low Light	LLIV	Station ALOHA/North Pacific	HOE-DYLAN	124	P.M. Berube, J. Becker	Raw seawater	Raw seawater amended with 16uM NH4, 1uM PO4, and 10% Pro99 trace metal mix	22.75	-158	2012-09-01T00:00:00Z	NPTG	Trades - N. PacificTropical Gyre Province	Trades	(Berube et al., 2019)
MIT1205	Prochlorococcus	Low Light	LLIV	Station ALOHA/North Pacific	HOE-DYLAN	175	P.M. Berube, J. Becker	Raw seawater	Raw seawater amended with 16uM NH4, 1uM PO4, and 10% Pro99 trace metal mix	22.75	-158	2012-09-01T00:00:00Z	NPTG	Trades - N. PacificTropical Gyre Province	Trades	(Berube et al., 2019)
MIT1214	Prochlorococcus	Low Light	LLI	Station ALOHA/North Pacific	HOE-DYLAN	175	P.M. Berube, J. Becker	Raw seawater	Raw seawater amended with 16uM NH4, 1uM PO4, and 10% Pro99 trace metal mix	22.75	-158	2012-09-01T00:00:00Z	NPTG	Trades - N. PacificTropical Gyre Province	Trades	(Berube et al., 2019)
MIT1227	Prochlorococcus	Low Light	LLIV	Station ALOHA/North Pacific	HOE-DYLAN	124	P.M. Berube, J. Becker	Filtered	CellTrap (MemTeq) followed by 1.2um filtration into 32uM NH4, 2uM PO4, and 10% Pro99 trace metal mix	22.75	-158	2012-09-01T00:00:00Z	NPTG	Trades - N. PacificTropical Gyre Province	Trades	(Berube et al., 2019)
MIT1300	Prochlorococcus	Low Light	LLVII*	Station ALOHA/North Pacific	HOE-PhoR	150	J. Berta-Thompson, A. Cubillos-Ruiz, J. Becker	Filtered	1.0 µm gravity filtered; Amended with 15 µM NaNO2 (nitrite), 1 µM NaH2PO4·H2O , 1X Pro2/Pro99 trace metal mix; Initially maintained at low light (~1 µmol quanta m-2s-1 PAR), transitioned to higher light (~10 µmol quanta m-2s-1 PAR) after 1 year	22.75	-158	2013-06-02T00:00:00Z	NPTG	Trades - N. PacificTropical Gyre Province	Trades	(Berube et al., 2019)
MIT1304	Prochlorococcus	Low Light	LLII/III	Station ALOHA/North Pacific	HOE-PhoR	150	J. Berta-Thompson, A. Cubillos-Ruiz, J. Becker	Filtered and FACS	1.0 µm gravity filtered; Amended with 15 µM NaNO2 (nitrite), 1 µM NaH2PO4·H2O , 1X Pro2/Pro99 trace metal mix; Subset sorted out of complex fcm	22.75	-158	2013-06-02T00:00:00Z	NPTG	Trades - N. PacificTropical Gyre Province	Trades	(Berube et al., 2019)
MIT1307	Prochlorococcus	Low Light	LLVII	Station ALOHA/North Pacific	HOE-PhoR	150	J. Berta-Thompson, A. Cubillos-Ruiz, J. Becker	Filtered	1.0 µm gravity filtered; Amended with 15 µM NaNO2 (nitrite), 1 µM NaH2PO4·H2O , 1X Pro2/Pro99 trace metal mix; Maintained at low light (~1 µmol quanta m-2s-1 PAR) for first 1.5 years in lab; 0.8um filtered after several months to remove picoeuks	22.75	-158	2013-06-02T00:00:00Z	NPTG	Trades - N. PacificTropical Gyre Province	Trades	(Berube et al., 2019)
MIT1313	Prochlorococcus	Low Light	LLIV	Station ALOHA/North Pacific	HOE-PhoR	150	J. Berta-Thompson, A. Cubillos-Ruiz, J. Becker	Filtered	1.0 µm gravity filtered; Amended with 15 µM NaNO2 (nitrite), 1 µM NaH2PO4·H2O , 1X Pro2/Pro99 trace metal mix; Dilution to extinction in ProMM to separate strains in enrichment (this strain was unique but not axenic after DTE).	22.75	-158	2013-06-02T00:00:00Z	NPTG	Trades - N. PacificTropical Gyre Province	Trades	(Cubillos-Ruiz et al., 2017)
MIT1341	Prochlorococcus	Low Light	LLVII*	Station ALOHA/North Pacific	HOE-PhoR	150	J. Berta-Thompson, A. Cubillos-Ruiz, J. Becker	Filtered	1.0 µm gravity filtered; Amended with 15 µM NaNO2 (nitrite), 1 µM NaH2PO4·H2O , 1X Pro2/Pro99 trace metal mix; Maintained at low light (~1 µmol quanta m-2s-1 PAR) for first 1.5 years in lab; 0.8um filtered after several months to remove picoeuks	22.75	-158	2013-06-02T00:00:00Z	NPTG	Trades - N. PacificTropical Gyre Province	Trades	(Berube et al., 2019)
MITS1220	Synechococcus	5.1a	IIh	Station ALOHA/North Pacific	HOE-DYLAN	124	P.M. Berube, J. Becker	Filtered	CellTrap (MemTeq) followed by 1.2um filtration into 32uM NH4, 2uM PO4, and 10% Pro99 trace metal mix	22.75	-158	2012-09-01T00:00:00Z	NPTG	Trades - N. PacificTropical Gyre Province	Trades	This study
MITS9220	Synechococcus	5.1b	CRD1	Equatorial Pacific	Unknown	0	B. Binder	Filtered	NA	0	-140	1992-10-03T00:00:00Z	PEQD	Trades - Pacific Equatorial Divergence Province	Trades	(Moore et al., 2002)
MITS9501	Synechococcus	5.1b	NA	Equatorial Pacific	IronEx II	1	L. Mann	Filtered	Isolated on F/2 media	-5.004	-117.145	1995-05-21T00:00:00Z	PEQD	Trades - Pacific Equatorial Divergence Province	Trades	This study
MITS9503	Synechococcus	5.1b	NA	Equatorial Pacific	IronEx II	1	L. Mann	Filtered	Isolated on F/2 media	-5.004	-117.145	1995-05-21T00:00:00Z	PEQD	Trades - Pacific Equatorial Divergence Province	Trades	This study
MITS9504	Synechococcus	5.1b	CRD1	Equatorial Pacific	IronEx II	15	L. Mann	Filtered	Isolated on F/2 media	-4.3206	-105.139	1995-05-30T00:00:00Z	PEQD	Trades - Pacific Equatorial Divergence Province	Trades	(Moore et al., 2002)
MITS9506	Synechococcus	5.1b	NA	Equatorial Pacific	IronEx II	15	L. Mann	Filtered	Isolated on F/2 media	-5.4365	-107.079	1995-06-04T00:00:00Z	PEQD	Trades - Pacific Equatorial Divergence Province	Trades	This study
MITS9507	Synechococcus	5.1b	NA	Equatorial Pacific	IronEx II	15	L. Mann	Filtered	Isolated on F/2 media	-5.4365	-107.079	1995-06-04T00:00:00Z	PEQD	Trades - Pacific Equatorial Divergence Province	Trades	This study
MITS9508	Synechococcus	5.1b	CRD1	Equatorial Pacific	IronEx II	15	L. Mann	Filtered	Isolated on F/2 media	-6.5188	-109.509	1995-06-09T00:00:00Z	PEQD	Trades - Pacific Equatorial Divergence Province	Trades	(Moore et al., 2002)
MITS9509	Synechococcus	5.1b	CRD1	Equatorial Pacific	IronEx II	15	L. Mann	Filtered	Isolated on F/2 media	-6.5188	-109.509	1995-06-09T00:00:00Z	PEQD	Trades - Pacific Equatorial Divergence Province	Trades	(Cubillos-Ruiz et al., 2017)
MITS9510	Synechococcus	5.1b	NA	Equatorial Pacific	IronEx II	15	L. Mann	Filtered	Isolated on F/2 media	-7.3197	-111.076	1995-06-15T00:00:00Z	PEQD	Trades - Pacific Equatorial Divergence Province	Trades	This study
SYNCLADEXVI	Synechococcus	5.1b	XVI	NA	Unknown	NA	NA	NA	NA	NA	NA	NA	NA	NA	NA	This study
WH6501	Synechococcus	5.1a	II	North Atlantic	Unknown	NA	R.R.L. Guillard	NA	NA	8.73333	-50.8333	1965-01-01T00:00:00Z	WTRA	Trades -WesternTropical Atlantic Province	Trades	(Waterbury, 1986)
WH7803	Synechococcus	5.1b	V	North Atlantic	Oceanus 48	NA	L. Brand	NA	NA	33.7483	-67.4967	1978-07-01T00:00:00Z	NASW	Westerlies - N. Atlantic Subtropical Gyral Province (West) (STGW)	Westerlies	(Waterbury, 1986)
WH8012	Synechococcus	5.1a	II	North Atlantic	Oceanus 83	NA	L. Brand	NA	NA	34	-65	1980-07-07T00:00:00Z	NASW	Westerlies - N. Atlantic Subtropical Gyral Province (West) (STGW)	Westerlies	(Waterbury, 1986)
WH8017	Synechococcus	5.1b	VI	North Atlantic	Unknown	NA	F. Valois	NA	NA	41.5265	-70.6731	1980-06-01T00:00:00Z	NWCS	Coastal - NW Atlantic Shelves Province	Coastal	(Waterbury, 1986)
WH8102	Synechococcus	5.1a	III	North Atlantic	Oceanus 92	NA	J. Waterbury	NA	NA	22.495	-65.6	1981-03-15T00:00:00Z	NATR	Trades - N. AtlanticTropical Gyral Province (TRPG)	Trades	(Waterbury, 1986)
WH8109	Synechococcus	5.1a	II	North Atlantic	Oceanus 100	NA	L. Brand	NA	NA	39.4767	-70.462	1981-06-01T00:00:00Z	GFST	Westerlies - Gulf Stream Province	Westerlies	(Waterbury, 1986)
RS9916	Synechococcus	5.1b	IX	Red Sea	Unknown	10	N. Fuller	Filtered	NA	29.4667	34.9167	1999-11-22T00:00:00Z	REDS	Coastal - Red Sea Persian Gulf Province	Coastal	(Dufresne et al., 2008)(Lindell, 2000)
Enrichment (not unialgal) cultures
P1362	Prochlorococcus	Low Light	Unspecified LL	Station ALOHA/North Pacific	HOE-PhoR	150	J. Berta-Thompson, A. Cubillos-Ruiz, J. Becker	Filtered	Enrichment cultures (not unialgal). Seawater was amended with 1 μM NaH2PO4, 15 μM NaNO2 , and the Pro2 media trace metal mix	22.75	-158	2013-06-02T00:00:00Z	NPTG	Trades - N. PacificTropical Gyre Province	Trades	This study
P1344	Prochlorococcus	Low Light	Unspecified LL	Station ALOHA/North Pacific	HOE-PhoR	150	J. Berta-Thompson, A. Cubillos-Ruiz, J. Becker	Filtered	Enrichment cultures (not unialgal). Seawater was amended with 1 μM NaH2PO4, 15 μM NaNO2 , and the Pro2 media trace metal mix	22.75	-158	2013-06-02T00:00:00Z	NPTG	Trades - N. PacificTropical Gyre Province	Trades	This study
P1347	Prochlorococcus	Low Light	Unspecified LL	Station ALOHA/North Pacific	HOE-PhoR	150	J. Berta-Thompson, A. Cubillos-Ruiz, J. Becker	Filtered	Enrichment cultures (not unialgal). Seawater was amended with 1 μM NaH2PO4, 15 μM NaNO2 , and the Pro2 media trace metal mix	22.75	-158	2013-06-02T00:00:00Z	NPTG	Trades - N. PacificTropical Gyre Province	Trades	This study
*LLVII is not a true clade designation, it refers to a "grade" within Prochlorococcus
NA = information not available
References
Berube, P. M., Rasmussen, A., Braakman, R., Stepanauskas, R., & Chisholm, S. W. (2019). Emergence of trait variability through the lens of nitrogen assimilation in Prochlorococcus. ELife, 8, e41043. https://doi.org/10.7554/eLife.41043
Biller, S. J., Berube, P. M., Berta-Thompson, J. W., Kelly, L., Roggensack, S. E., Awad, L., Roache-Johnson, K. H., Ding, H., Giovannoni, S. J., & Rocap, G. (2014). Genomes of diverse isolates of the marine cyanobacterium Prochlorococcus. Scientific Data, 1(1), 1–11.
Chisholm, S. W., Frankel, S. L., Goericke, R., Olson, R. J., Palenik, B., Waterbury, J. B., West-Johnsrud, L., & Zettler, E. R. (1992). Prochlorococcus marinus nov. Gen. Nov. Sp.: An oxyphototrophic marine prokaryote containing divinyl chlorophyll a and b. Archives of Microbiology, 157(3), 297–300.
Cubillos-Ruiz, A., Berta-Thompson, J. W., Becker, J. W., van der Donk, W. A., & Chisholm, S. W. (2017). Evolutionary radiation of lanthipeptides in marine cyanobacteria. Proceedings of the National Academy of Sciences, 114(27), E5424. https://doi.org/10.1073/pnas.1700990114
Dufresne, A., Ostrowski, M., Scanlan, D. J., Garczarek, L., Mazard, S., Palenik, B. P., Paulsen, I. T., de Marsac, N. T., Wincker, P., & Dossat, C. (2008). Unraveling the genomic mosaic of a ubiquitous genus of marine cyanobacteria. Genome Biology, 9(5), 1–16.
Lindell, D. (2000). Assessing the nitrogen status of marine prokaryotic phytoplankton using molecular methods. Hebrew University of Jerusalem.
Moore, L. R., & Chisholm, S. W. (1999). Photophysiology of the marine cyanobacterium Prochlorococcus: Ecotypic differences among cultured isolates. Limnology and Oceanography, 44(3), 628–638.
Moore, L. R., Goericke, R., & Chisholm, S. W. (1995). Comparative physiology of Synechococcus and Prochlorococcus: Influence of light and temperature on growth, pigments, fluorescence and absorptive properties. Marine Ecology Progress Series, 259–275.
Moore, L. R., Post, A. F., Rocap, G., & Chisholm, S. W. (2002). Utilization of different nitrogen sources by the marine cyanobacteria Prochlorococcus and Synechococcus. Limnology and Oceanography, 47(4), 989–996.
Moore, L. R., Rocap, G., & Chisholm, S. W. (1998). Physiology and molecular phylogeny of coexisting Prochlorococcus ecotypes. Nature, 393(6684), 464–467.
Partensky, F., Hoepffner, N., Li, W. K., Ulloa, O., & Vaulot, D. (1993). Photoacclimation of Prochlorococcus sp.(Prochlorophyta) strains isolated from the North Atlantic and the Mediterranean Sea. Plant Physiology, 101(1), 285–296.
Rocap, G., Distel, D. L., Waterbury, J. B., & Chisholm, S. W. (2002). Resolution of Prochlorococcus and Synechococcus ecotypes by using 16S-23S ribosomal DNA internal transcribed spacer sequences. Applied and Environmental Microbiology, 68(3), 1180–1191.
Scanlan, D. J., Hess, W. R., Partensky, F., Newman, J., & Vaulot, D. (1996). High degree of genetic variation in Prochlorococcus (Prochlorophyta) revealed by RFLP analysis. European Journal of Phycology, 31(1), 1–9.
Shalapyonok, A., Olson, R. J., & Shalapyonok, L. S. (1998). Ultradian Growth in Prochlorococcus spp. Applied and Environmental Microbiology, 64(3), 1066–1069.
Shimada, A., Nishijima, M., & Maruyama, T. (1995). Seasonal appearance of Prochlorococcus in Suruga Bay, Japan in 1992–1993. Journal of Oceanography, 51(3), 289–300.
Shimada, Atsuhiro, Kanai, S., & Maruyama, T. (1995). Partial sequence of ribulose-1, 5-bisphosphate carboxylase/oxygenase and the phylogeny of Prochloron and Prochlorococcus (Prochlorales). Journal of Molecular Evolution, 40(6), 671–677.
Sullivan, M. B., Waterbury, J. B., & Chisholm, S. W. (2003). Cyanophages infecting the oceanic cyanobacterium Prochlorococcus. Nature, 424(6952), 1047–1051.
Urbach, E., Scanlan, D. J., Distel, D. L., Waterbury, J. B., & Chisholm, S. W. (1998). Rapid diversification of marine picophytoplankton with dissimilar light-harvesting structures inferred from sequences of Prochlorococcus and Synechococcus (Cyanobacteria). Journal of Molecular Evolution, 46(2), 188–201.
Waterbury, J. B. (1986). Biological and ecological characterization of the marine unicellular cyanobacterium Synechococcus. Photosynthetic Picoplankton, 71–120.

### Sheet: Table S2
Table S2. Indicator Species associated with either Prochlorococcus or Synechococcus cultures
ASV	Association value	Unadjusted P-Value	Culture type with this ASV as an indicator	Taxa name
300f0019e52c003e5defa26315520fd164ae5f8c	0.362	0.02	Prochlorococcus	Marinobacter
06c7ca2f70ccfc2f4d2f6cc8dd2ee507faa8a2d6	0.474	0.001	Synechococcus	Methylophaga
2861c470d1b14346d0fd0d1b2f7b7075ab29fcdc	0.474	0.001	Synechococcus	Rhodobacteraceae
3e7d641184b0a37ba0a323b1b5809c58f4f0e7ba	0.461	0.001	Synechococcus	Phyllobacteriaceae
315602a67281e9a77fbd938edff362a47bc4c0f5	0.45	0.002	Synechococcus	Balneola
3b1bcd3d8c06793a64e148409bd0b025d38b6a4b	0.447	0.001	Synechococcus	Kiloniellales
de63bc5cec27ba4fd3286a1f3bab80ed8e3c398a	0.432	0.001	Synechococcus	Phyllobacteriaceae
32f53fa0d3b235ce3262c44a6312e06d1e67089d	0.404	0.003	Synechococcus	Hyphomonadaceae
6d53ab3bb49cc1f31e5d01ef9cb005abb7833ca4	0.382	0.011	Synechococcus	Marinobacter
08ce6038c62f1e0e7b1a0244521f65814d1bb141	0.366	0.005	Synechococcus	Rhodobacteraceae
12446cfb4d40d371e7637c0b8474d4b2640a03ad	0.366	0.004	Synechococcus	Rhodobacteraceae
ec0343a9e6223070f4022bda36544a255a1e3dac	0.354	0.007	Synechococcus	Muricauda
4b42c786200b0f7cc0b14eb3925adc54aaa6b2aa	0.354	0.004	Synechococcus	Rhodobacteraceae
75d7a2d6072fcd5e33cb50d3721b70106aab73c8	0.354	0.002	Synechococcus	Rhodobacteraceae
cca3c573992dd4e34384333d29013f83b684e881	0.354	0.006	Synechococcus	Rhodospirillaceae
94350aa62b847b51474fd54d84883ac2862a7fb0	0.314	0.008	Synechococcus	Psychroserpens
bde61b5920df09b4308d16a5d9a4a0792209da07	0.314	0.012	Synechococcus	Alcanivorax dieselolei
64f62b9bfc43656d47b3173c7a757434c634113c	0.302	0.014	Synechococcus	Rhodobacteraceae
cf3d32288c62b3ad6b74a2170e2c27a0419b27cc	0.302	0.011	Synechococcus	Robiginitalea
f7db3f7d40762c4ca2d1a409a4805f363821fbce	0.302	0.01	Synechococcus	Phycisphaerales
c627b2c9d00c804e43cfefc3ce4f81eb480739f4	0.278	0.03	Synechococcus	Muricauda

### Sheet: Table S3
Table S3. OTUs shared between this study, Behringer et al 2018, and Zheng et al 2018 datasets.
This study, Behringer et al 2018, and Zheng et al 2018 samples after excluding Prochlorococcus and Synechococcus sequences:
171 clusters total
11 clusters are found in this study, Zheng et al 2018 and Behringer et al 2018 datasets
29 clusters were found in both this study and Zheng et al 2018 datasets
12 clusters were found in both Behringer et al 2018 and Zheng et al 2018 datasets
13 clusters were found in both Behringer et al 2018 and this study datasets
84 clusters were just found in this study samples
40 clusters were just found in Zheng et al 2018 samples
15 clusters were just found in Behringer et al 2018 samples
#these are the distinct taxonomies of the clusters that were found in the this study, Zheng et al 2018 and Behringer et al 2018 datasets
1 k__Bacteria; p__Bacteroidetes; c__Cytophagia; o__Cytophagales; f__Flammeovirgaceae; g__Roseivirga; s__
2 k__Bacteria; p__Bacteroidetes; c__Flavobacteriia; o__Flavobacteriales; f__Flavobacteriaceae
3 k__Bacteria; p__Proteobacteria; c__Alphaproteobacteria; o__Rhodobacterales; f__Hyphomonadaceae
4 k__Bacteria; p__Proteobacteria; c__Alphaproteobacteria; o__Rhodobacterales; f__Hyphomonadaceae; g__Maricaulis; s__
5 k__Bacteria; p__Proteobacteria; c__Alphaproteobacteria; o__Rhodobacterales; f__Rhodobacteraceae
6 k__Bacteria; p__Proteobacteria; c__Gammaproteobacteria; o__Alteromonadales; f__Alteromonadaceae; g__Alteromonas; s__
7 k__Bacteria; p__Proteobacteria; c__Gammaproteobacteria; o__Pseudomonadales; f__Pseudomonadaceae; g__Pseudomonas; s__stutzeri

### Sheet: Table S4
Table S4. Spearman correlation between OTUs in Figure 5C and aggregate abundance of Prochlorococcus and Synechococcus in bioGEOTRACES.
Taxonomy	Correlation between OTU and Pro., Syn. relative abundance	P-value	Adjusted P-value
unclassified Rhodobacteraceae	0.301827	2.85502e-11	1.99851e-10
unclassified Alteromonadaceae	-0.269673	0.0210414	0.0490966
Maricaulis	0.0314071	0.800807	0.934275
unclassified Gammaproteobacteria	0.083004	0.713446	0.934275
Alcanivorax	-0.610005	6.11591e-05	0.000214057
Marinobacter	0.587879	0.0738777	0.129286
Thalassospira	NA	NA	NA
Muricauda	NA	NA	NA
Hyphomonas	0	1	1
